# Human Astrocytes Exhibit Tumor Microenvironment-, Age-, and Sex-Related Transcriptomic Signatures

**DOI:** 10.1101/2021.02.25.432948

**Authors:** Mitchell C. Krawczyk, Jillian R. Haney, Christine Caneda, Rana R. Khankan, Samuel D. Reyes, Julia W. Chang, Marco Morselli, Harry V. Vinters, Anthony C. Wang, Inma Cobos, Michael J. Gandal, Marvin Bergsneider, Won Kim, Linda M. Liau, William H. Yong, Ali Jalali, Benjamin Deneen, Gerald A. Grant, Gary W. Mathern, Aria Fallah, Ye Zhang

**Affiliations:** Department of Psychiatry and Biobehavioral Sciences, Intellectual and Developmental Disabilities Research Center, Semel Institute for Neuroscience and Human Behavior, David Geffen School of Medicine at the University of California, Los Angeles (UCLA), CA, USA; Brain Research Institute at UCLA; Eli and Edythe Broad Center of Regenerative Medicine and Stem Cell Research at UCLA; Molecular Biology Institute at UCLA; Department of Neurosurgery, David Geffen School of Medicine at UCLA; Department of Molecular, Cell and Developmental Biology, UCLA-DOE Institute for Genomics and Proteomics, Institute for Quantitative and Computational Biosciences - The Collaboratory at UCLA; Department of Pathology and Lab Medicine (Neuropathology) and Department of Neurology, David Geffen School of Medicine at UCLA; Ronald Reagan UCLA Medical Center, Los Angeles, CA, USA; Department of Pathology, Stanford University, Stanford, CA, USA; Program in Neurobehavioral Genetics, Semel Institute, David Geffen School of Medicine; Department of Human Genetics, David Geffen School of Medicine at UCLA; Jonsson Comprehensive Cancer Center at UCLA; Department of Pathology, University of California, Irvine, CA, USA; Department of Neurosurgery, Baylor College of Medicine, Houston, TX, USA; Center for Cell and Gene Therapy, Department of Neuroscience, Department of Neurosurgery, Baylor College of Medicine, Houston, TX, USA; Department of Neurosurgery, Stanford University, Stanford, CA, USA

## Abstract

Astrocytes are dynamic cells with important roles in brain function and neurological disease. There are notable species differences between human astrocytes and commonly used animal models. However, changes of the molecular attributes of human astrocytes across disease states, sex, and age are largely unknown, which is a barrier in understanding human astrocyte biology and its potential involvement in neurological diseases. To better understand the properties of human astrocytes, we acutely purified astrocytes from the cerebral cortices of over 40 humans across various ages, sexes, and disease states. We performed RNA sequencing to generate transcriptomic profiles of these astrocytes and identified genes associated with these biological variables. Here, we identified a robust transcriptomic signature of human astrocytes in the tumor-surrounding microenvironment, including upregulation of proliferation processes, along with downregulation of genes involved in ionic homeostasis and synaptic function, suggesting involvement of peri-tumor astrocytes in tumor-associated neural circuit dysfunction. In aging, we also found downregulation of synaptic regulators and upregulation of markers of astrocyte reactivity, while in maturation we identified changes in ionic transport with implications for calcium signaling. In addition, we identified some of the first transcriptomic evidence of sexual dimorphism in human cortical astrocytes, which has implications for observed sex differences across many neurological disorders. Overall, genes involved in synaptic function exhibited dynamic changes in multiple conditions. This data provides powerful new insights into human astrocyte biology in several biologically relevant states, that will aid in generating novel testable hypotheses about homeostatic and reactive astrocytes in humans.

**Significance Statement:** Astrocytes are an abundant class of cells playing integral roles in the central nervous system. Astrocyte dysfunction is implicated in a variety of human neurological diseases. Yet our knowledge of astrocytes is largely based on mouse studies. Direct knowledge of human astrocyte biology remains limited. Here, we present transcriptomic profiles of human cortical astrocytes, and we identified molecular differences associated with age, sex, and disease state. We found changes suggesting involvement of peritumor astrocytes in tumor-associated neural circuit dysfunction, aging-associated decline in astrocyte-synapse interactions, ionic transport changes with brain maturation, and some of the first evidence of sexual dimorphism in human astrocytes. These data provide necessary insight into human astrocyte biology that will improve our understanding of human disease.
