## Supplementary Table 1 for "Human Astrocytes Exhibit Tumor Microenvironment-, Age-, and Sex-Related Transcriptomic Signatures"

### Sheet: Sheet1
ID	Age (years)	Diagnosis	Sex	Region	From the same patient	Detailed Diagnosis
BC41_4	0.583333	CD	M	Temporal	BC5_1, BC6_1
BC5_1	0.583333	CD	M	Temporal	BC41_4, BC6_1
BC6_1	0.583333	CD	M	Temporal	BC41_4, BC5_1
BC22_3	0.583333	CD	M	Temporal
BC2_4	0.833333	CD	M	Parietal-occipital	BC19_4, BC20_4
BC5_4	1.25	CD	F	Temporal-occipital
BC19_4	1.33333	CD	M	Frontal	BC2_4, BC20_4
BC20_4	1.33333	CD	M	Parietal	BC2_4, BC19_4
BC4_2	1.58333	CD	F	Temporal
BC21_4	1.66667	CD	F	Frontal	BC22_4
BC22_4	1.66667	CD	F	Frontal	BC21_4
BC8_4	2	CD	M	Temporal
BC27_3	3	CD	M	Temporal
BC18_2	4	CD	F	Temporal	BC16_2
BC16_2	4	CD	F	Insula	BC18_2
BC32_3	6	CD	M	Insula
BC12_1	8	CD	F	Frontal
BC15_2	8	CD	F	Temporal
BC6_4	8	CD	F	Frontal
BC31_2	10	CD	F	Temporal
BC45_4	11	CD	F	Frontal
BC3_4	11	CD	M	Temporal
BC38_2	13	CD	F	Parietal	BC30_2
BC30_2	13	CD	F	Frontal	BC38_2
BC44_4	13	CD	F	Temporal
BC1_4	13	CD	M	Frontal
BC13_2	14	CD	M	Temporal
BC12_4	16	CD	F	Temporal	BC13_4, BC14_4
BC13_4	16	CD	F	Temporal	BC12_4, BC14_4
BC14_4	16	CD	F	Temporal	BC12_4, BC13_4
BC18_4	2	Control	F	Frontal
BC5_3	10	Control	M	Parietal
BC17_2	13	Control	F	Temporal
BC11_4	14	Control	F	Temporal
BC36_3	21	Control	F	Temporal
BC28_3	35	Control	F	Temporal
BC4_4	36	Control	F	Temporal
BC37_3	53	Control	F	Temporal
BC29_2	53	Control	F	Temporal
BC34_3	60	Control	M	Temporal
BC24_2	63	Control	F	Temporal
BC35_2	63	Control	M	Temporal
BC15_4	2	Peritumor	F	Parietal		Infiltrating glioma with prominent microcystic changes and oligodendroglioma morphology, no histologic high grade features identified
BC1_2	36	Peritumor	F	Parietal		Metastatic breast cancer to the brain
BC10_4	37	Peritumor	M	Temporal		Dysembryoplastic neuroepithelial tumor (DNET), grade I
BC3_2	61	Peritumor	M	Temporal		Glioblastoma, WHO grade IV, IDH1 wild type
BC46_4	61	Peritumor	M	Frontal		Glioblastoma, WHO grade IV
BC20_2	63	Peritumor	M	Temporal		Low grade glioma consistent with Diffuse Astrocytoma, WHO Grade II
BC39_3	65	Peritumor	M	Temporal		Glioblastoma, WHO grade IV, IDH1/2 wildtype
