## Supplementary Table 5 for "Human Astrocytes Exhibit Tumor Microenvironment-, Age-, and Sex-Related Transcriptomic Signatures"

### Sheet: CD_Batch4_deseq_A18
Ensembl Gene ID	Gene Name	log2(Fold Change)	padj	biotype
ENSG00000170373	CST1	-30	7.61279e-07	protein_coding
ENSG00000188089	PLA2G4E	-30	7.61279e-07	protein_coding
ENSG00000197123	ZNF679	-29.9999	7.61279e-07	protein_coding
ENSG00000199695	RNU6-1128P	-29.9676	7.61279e-07	snRNA
ENSG00000211653	IGLV1-40	-30	7.61279e-07	IG_V_gene
ENSG00000212935	KRTAP10-3	-29.914	7.61279e-07	protein_coding
ENSG00000225036	CDK4P1	-29.9641	7.61279e-07	processed_pseudogene
ENSG00000229442	THEMIS3P	-29.9854	7.61279e-07	unitary_pseudogene
ENSG00000230499	AC108463.2	-29.9799	7.61279e-07	lincRNA
ENSG00000232451	AC018467.1	-30	7.61279e-07	lincRNA
ENSG00000241367	RPL7AP23	-29.914	7.61279e-07	processed_pseudogene
ENSG00000241789	RN7SL504P	-29.9806	7.61279e-07	misc_RNA
ENSG00000245311	ARNTL2-AS1	-30	7.61279e-07	antisense_RNA
ENSG00000246084	LINC02325	29.8849	7.61279e-07	lincRNA
ENSG00000249945	AC131094.1	-29.9305	7.61279e-07	lincRNA
ENSG00000259140	AL049839.1	-29.9955	7.61279e-07	processed_pseudogene
ENSG00000260877	AP005233.2	-30	7.61279e-07	lincRNA
ENSG00000273445	AC133644.2	-29.9815	7.61279e-07	antisense_RNA
ENSG00000279931	AC073593.1	-29.8838	7.61279e-07	TEC
ENSG00000280920	HPVC1	-29.9944	7.61279e-07	lincRNA
ENSG00000283626	AC099654.9	-29.9287	7.61279e-07	unprocessed_pseudogene
ENSG00000260146	AC132186.1	-29.7934	8.46661e-07	processed_pseudogene
ENSG00000251632	LINC02172	-28.9908	2.30746e-06	lincRNA
ENSG00000112175	BMP5	-27.2634	1.98352e-05	protein_coding
ENSG00000205359	SLCO6A1	20.4928	1.98352e-05	protein_coding
ENSG00000231106	LINC01436	-26.758	3.55344e-05	lincRNA
ENSG00000283669	AC112487.2	-25.2526	0.000202633	unitary_pseudogene
ENSG00000116785	CFHR3	-24.6547	0.000316614	protein_coding
ENSG00000163081	CCDC140	-24.661	0.000316614	protein_coding
ENSG00000174279	EVX2	-24.6816	0.000316614	protein_coding
ENSG00000226097	AC099342.1	-24.6547	0.000316614	lincRNA
ENSG00000230576	OR6R1P	-24.7012	0.000316614	unprocessed_pseudogene
ENSG00000255268	AC130364.2	-24.6547	0.000316614	unprocessed_pseudogene
ENSG00000257178	AC103702.1	-24.669	0.000316614	sense_intronic
ENSG00000006606	CCL26	-24.4224	0.000399123	protein_coding
ENSG00000128652	HOXD3	-24.2579	0.000465849	protein_coding
ENSG00000258451	AL163636.1	24.0973	0.000521912	antisense_RNA
ENSG00000260658	AC138305.1	-24.105	0.000521912	lincRNA
ENSG00000176842	IRX5	-23.4385	0.000976019	protein_coding
ENSG00000225310	DNAJC19P4	23.3939	0.0010486	processed_pseudogene
ENSG00000131183	SLC34A1	-23.2731	0.00108579	protein_coding
ENSG00000237360	CHCHD4P2	-23.2731	0.00108579	processed_pseudogene
ENSG00000239951	IGKV3-20	-23.2731	0.00108579	IG_V_gene
ENSG00000261036	AC113418.1	-23.2731	0.00108579	lincRNA
ENSG00000266450	AC019183.1	-23.2731	0.00108579	lincRNA
ENSG00000078399	HOXA9	-23.114	0.00109145	protein_coding
ENSG00000171495	MROH2B	-23.114	0.00109145	protein_coding
ENSG00000172457	OR9G4	-23.114	0.00109145	protein_coding
ENSG00000225768	AL161646.1	-23.114	0.00109145	lincRNA
ENSG00000229637	PRAC2	-23.114	0.00109145	protein_coding
ENSG00000240990	HOXA11-AS	-23.114	0.00109145	antisense_RNA
ENSG00000243792	OR7E89P	-23.114	0.00109145	transcribed_unprocessed_pseudogene
ENSG00000253398	AC021733.1	23.2316	0.00109145	antisense_RNA
ENSG00000237380	HOXD-AS2	-22.9461	0.0012778	antisense_RNA
ENSG00000258566	AC007376.1	13.9165	0.00145234	processed_pseudogene
ENSG00000177558	FAM187B	-22.6459	0.00147981	protein_coding
ENSG00000248809	LINC01095	22.681	0.00156213	lincRNA
ENSG00000128714	HOXD13	-22.5721	0.00175574	protein_coding
ENSG00000186466	AQP7P1	-22.5586	0.00175574	unprocessed_pseudogene
ENSG00000205025	OR5G5P	-22.3407	0.00210143	transcribed_unprocessed_pseudogene
ENSG00000206803	RNU6-968P	-22.3407	0.00212456	snRNA
ENSG00000099715	PCDH11Y	-4.79021	0.00275183	protein_coding
ENSG00000233608	TWIST2	-14.1093	0.00283618	protein_coding
ENSG00000233864	TTTY15	-3.85475	0.00475163	lincRNA
ENSG00000257726	AC078880.2	-21.4891	0.00475163	lincRNA
ENSG00000225172	AC096631.1	-21.4411	0.00476465	lincRNA
ENSG00000226337	AL353616.2	-21.4411	0.00476465	lincRNA
ENSG00000249782	AC027328.1	21.3318	0.00520901	lincRNA
ENSG00000234522	AC073587.1	-21.2441	0.00547289	unprocessed_pseudogene
ENSG00000229236	TTTY10	-3.95569	0.00704241	lincRNA
ENSG00000246016	LINC01513	20.5536	0.010427	antisense_RNA
ENSG00000254660	AP002512.2	-20.546	0.010427	processed_pseudogene
ENSG00000276824	MIR7159	-20.546	0.010427	miRNA
ENSG00000271409	AC073176.2	-20.5043	0.0106974	lincRNA
ENSG00000267892	AC022144.1	20.2095	0.0135944	antisense_RNA
ENSG00000198692	EIF1AY	-4.35913	0.0146122	protein_coding
ENSG00000231057	AC096637.2	-20.0034	0.0163773	antisense_RNA
ENSG00000241859	ANOS2P	-3.36067	0.0163773	transcribed_unprocessed_pseudogene
ENSG00000184022	OR2T10	-19.5459	0.0239468	protein_coding
ENSG00000218776	MTATP6P31	-19.5459	0.0239468	processed_pseudogene
ENSG00000233339	AC018878.1	13.2308	0.0239468	antisense_RNA
ENSG00000177098	SCN4B	-1.94947	0.0339382	protein_coding
ENSG00000256379	TRAV8-5	18.6687	0.0369072	TR_V_pseudogene
ENSG00000275987	U1	-19.0219	0.0369072	snRNA
