## Supplementary Table 8 for "Human Astrocytes Exhibit Tumor Microenvironment-, Age-, and Sex-Related Transcriptomic Signatures"

### Sheet: Sheet1
Ensemble Gene ID	Gene Name	21-50 YO	>50 YO	21-50/>50	log2(Fold Change)	padj	biotype	RPKM
ENSG00000079215	SLC1A3	74.0763	46.5876	1.59004	-0.0208119	0.0180953	protein_coding	60.8302
ENSG00000005022	SLC25A5	50.3872	28.0633	1.79548	-0.0112694	0.0385563	protein_coding	49.7643
ENSG00000109846	CRYAB	24.0593	41.6218	0.578044	0.032623	0.00429385	protein_coding	25.6448
ENSG00000189060	H1F0	18.7036	28.155	0.664308	0.0149291	0.0336534	protein_coding	22.6196
ENSG00000227682	ATP5A1P2	22.1712	13.4897	1.64357	-0.0118396	0.0382036	transcribed_processed_pseudogene	22.0099
ENSG00000137267	TUBB2A	18.4812	11.4111	1.61958	-0.0340268	4.45194e-05	protein_coding	18.9925
ENSG00000233585	AC231533.2	16.3494	9.60265	1.70259	-0.0184659	0.0124781	processed_pseudogene	17.3217
ENSG00000104112	SCG3	13.5945	8.6271	1.57579	-0.0257607	0.0208561	protein_coding	14.532
ENSG00000270532	PEBP1P2	16.4204	10.7664	1.52516	-0.0174899	0.0269955	processed_pseudogene	13.2496
ENSG00000140545	MFGE8	14.2778	7.74735	1.84292	-0.0222456	0.0403252	protein_coding	13.1668
ENSG00000108691	CCL2	8.3138	17.5332	0.474174	0.0528877	0.0139568	protein_coding	11.1106
ENSG00000152234	ATP5A1	10.4478	6.70724	1.55769	-0.0123782	0.0230403	protein_coding	10.5027
ENSG00000114646	CSPG5	8.0759	4.52754	1.78373	-0.0229482	0.00533456	protein_coding	10.4321
ENSG00000159713	TPPP3	5.95431	9.83594	0.605362	0.0224657	0.0309506	protein_coding	8.6413
ENSG00000221539	SNORD99	8.19044	14.2227	0.575869	0.0405609	0.0202927	snoRNA	8.63587
ENSG00000170915	PAQR8	9.61448	5.53891	1.73581	-0.0247764	0.0049853	protein_coding	8.36854
ENSG00000135245	HILPDA	7.53841	13.1008	0.575415	0.0420104	0.00350093	protein_coding	7.26943
ENSG00000130558	OLFM1	4.76331	3.06377	1.55472	-0.0482059	0.00026184	protein_coding	7.23555
ENSG00000198576	ARC	8.53177	5.22302	1.63349	0.0521123	0.0338894	protein_coding	6.88777
ENSG00000184557	SOCS3	1.54121	10.034	0.153599	0.07661	0.00107221	protein_coding	6.22867
ENSG00000206754	SNORD101	9.69777	6.22942	1.55677	0.0594405	0.0116167	snoRNA	5.8533
ENSG00000179820	MYADM	4.84881	8.64932	0.5606	0.0349194	0.00014773	protein_coding	5.20269
ENSG00000234165	AC114877.1	9.56853	4.35492	2.19717	-0.0411627	0.0015468	lincRNA	5.05931
ENSG00000241095	CYP51A1P1	5.02632	3.00159	1.67456	-0.0223609	0.000836933	processed_pseudogene	4.88469
ENSG00000124762	CDKN1A	2.75714	5.71096	0.48278	0.0359605	0.0276232	protein_coding	4.81061
ENSG00000133935	ERG28	5.41755	3.518	1.53995	-0.0121471	0.0223394	protein_coding	4.78447
ENSG00000173110	HSPA6	3.63368	11.1359	0.326303	0.0768633	0.00950942	protein_coding	4.68932
ENSG00000165672	PRDX3	4.99709	3.26463	1.53067	-0.014417	0.00830369	protein_coding	4.57972
ENSG00000101856	PGRMC1	1.6464	2.81872	0.584097	-0.0185687	0.0343933	protein_coding	4.24031
ENSG00000233588	CYP51A1P2	4.34841	2.69862	1.61134	-0.0209561	0.0239781	processed_pseudogene	4.19666
ENSG00000141485	SLC13A5	5.73789	2.95066	1.94461	-0.0248368	0.0388705	protein_coding	4.06693
ENSG00000156298	TSPAN7	4.31399	2.854	1.51156	-0.0176274	0.0376029	protein_coding	3.91066
ENSG00000156076	WIF1	3.72553	1.72653	2.15782	-0.0430268	0.0239617	protein_coding	3.77046
ENSG00000232882	PHKA1P1	5.45822	3.47024	1.57286	-0.0159764	0.0443803	processed_pseudogene	3.74644
ENSG00000139155	SLCO1C1	4.25697	2.3259	1.83025	-0.0228703	0.0303289	protein_coding	3.73319
ENSG00000132313	MRPL35	3.96536	2.42428	1.63569	-0.0134175	0.00591517	protein_coding	3.7075
ENSG00000259969	AL049838.1	3.46193	2.09043	1.65608	-0.0226724	0.0240332	sense_overlapping	3.55002
ENSG00000101938	CHRDL1	3.81914	2.14317	1.782	-0.0213252	0.0485466	protein_coding	3.34258
ENSG00000145284	SCD5	3.68491	2.31457	1.59205	-0.014733	0.00253152	protein_coding	3.15861
ENSG00000197977	ELOVL2	3.70179	2.02193	1.83082	-0.0234512	0.00414237	protein_coding	3.11237
ENSG00000263232	ATP5A1P3	3.02117	1.76147	1.71514	-0.0154156	0.0079523	processed_pseudogene	3.09852
ENSG00000244218	RN7SL81P	1.97626	3.53756	0.558651	0.0410176	0.00355614	misc_RNA	2.93043
ENSG00000065154	OAT	3.07959	1.92878	1.59666	-0.0175251	0.0114102	protein_coding	2.9172
ENSG00000106366	SERPINE1	2.62164	0.624478	4.19812	0.0719478	0.00147832	protein_coding	2.89934
ENSG00000104419	NDRG1	2.6997	4.79001	0.563611	0.0289456	0.021282	protein_coding	2.75103
ENSG00000235098	ANKRD65	2.38999	4.5207	0.528677	0.0271823	0.0230756	protein_coding	2.57765
ENSG00000146648	EGFR	2.43968	1.33787	1.82356	0.031946	0.00453324	protein_coding	2.56662
ENSG00000259417	CTXND1	2.95353	1.83218	1.61203	-0.0242984	0.00830369	protein_coding	2.5164
ENSG00000137331	IER3	2.40483	3.61447	0.665334	0.0410756	0.0110679	protein_coding	2.45629
ENSG00000271646	AC099343.3	1.72497	2.75457	0.626222	0.0192511	0.0380281	lincRNA	2.41835
ENSG00000137193	PIM1	1.99432	3.07055	0.649497	0.0342016	0.0416811	protein_coding	2.14708
ENSG00000132470	ITGB4	1.86853	3.47028	0.538439	0.0326185	0.0198233	protein_coding	2.115
ENSG00000225140	AL358216.1	1.41777	4.50567	0.314663	0.0351895	0.0200047	antisense_RNA	2.08284
ENSG00000165474	GJB2	2.47678	0.861553	2.87478	-0.0246586	0.0113977	protein_coding	1.99746
ENSG00000171314	PGAM1	1.99444	1.27936	1.55893	-0.0187705	0.0228957	protein_coding	1.96485
ENSG00000211448	DIO2	1.82519	0.890578	2.04944	-0.032173	0.00531103	protein_coding	1.95919
ENSG00000116016	EPAS1	2.82445	1.5322	1.84339	-0.0168739	0.047579	protein_coding	1.89589
ENSG00000125347	IRF1	2.07533	4.03816	0.51393	0.0575213	0.000202475	protein_coding	1.87263
ENSG00000154734	ADAMTS1	1.1749	2.83944	0.413777	0.0501662	0.00223257	protein_coding	1.82517
ENSG00000166508	MCM7	0.980742	2.4484	0.400565	0.0195599	0.00630065	protein_coding	1.77576
ENSG00000125304	TM9SF2	1.73875	1.11582	1.55827	-0.0117259	0.00385837	protein_coding	1.6641
ENSG00000172602	RND1	2.81432	4.37522	0.64324	0.038887	0.00348874	protein_coding	1.65408
ENSG00000166482	MFAP4	2.50864	1.56637	1.60156	0.0601335	6.08443e-05	protein_coding	1.65173
ENSG00000060138	YBX3	1.70607	2.64542	0.644914	0.0448831	0.00297243	protein_coding	1.64915
ENSG00000178904	DPY19L3	1.96132	1.11495	1.75911	-0.0126344	0.0208528	protein_coding	1.61
ENSG00000074603	DPP8	1.75829	1.16853	1.50469	-0.0121194	0.0128271	protein_coding	1.5949
ENSG00000012171	SEMA3B	1.60813	2.60411	0.617534	0.0287553	0.00849406	protein_coding	1.56132
ENSG00000272927	AC107464.3	1.18836	2.16421	0.549095	0.0358103	0.0250878	antisense_RNA	1.53529
ENSG00000105366	SIGLEC8	0.723983	0.436701	1.65784	-0.0337318	0.0310037	protein_coding	1.49432
ENSG00000119977	TCTN3	2.06033	1.2441	1.65607	-0.0125288	0.011085	protein_coding	1.4825
ENSG00000198822	GRM3	1.55017	0.73975	2.09553	-0.0386838	0.00358652	protein_coding	1.4546
ENSG00000282977	PCBP2-OT1	1.63605	3.1031	0.527229	0.0470831	0.0214045	non_coding	1.45435
ENSG00000189238	LINC00943	0.955799	0.301226	3.17302	-0.0711019	7.32044e-09	lincRNA	1.40652
ENSG00000244405	ETV5	1.33825	0.811047	1.65003	-0.0232073	0.00684106	protein_coding	1.40313
ENSG00000134184	GSTM1	1.77175	1.01512	1.74536	0.0953589	0.00449775	protein_coding	1.36479
ENSG00000147119	CHST7	1.66873	0.784994	2.12578	-0.0219554	0.0227544	protein_coding	1.35154
ENSG00000273802	HIST1H2BG	0.57868	0.278085	2.08095	-0.0554609	0.0103573	protein_coding	1.34885
ENSG00000086065	CHMP5	1.42854	0.846871	1.68685	-0.0125313	0.0307478	protein_coding	1.33834
ENSG00000041982	TNC	0.0737836	0.184316	0.40031	-0.0472003	0.0191201	protein_coding	1.3367
ENSG00000073756	PTGS2	2.54547	0.409284	6.21933	0.0439948	0.035734	protein_coding	1.28775
ENSG00000170425	ADORA2B	1.40196	0.657572	2.13202	-0.0231475	0.0114906	protein_coding	1.28267
ENSG00000122873	CISD1	1.29874	0.822369	1.57927	-0.0255921	7.27334e-06	protein_coding	1.27437
ENSG00000119471	HSDL2	1.45501	0.927462	1.56881	-0.0127969	0.0282451	protein_coding	1.15842
ENSG00000104325	DECR1	1.36069	0.867713	1.56813	-0.0141408	0.0239484	protein_coding	1.1542
ENSG00000264270	AC087749.1	0.598054	1.60433	0.372775	0.0391627	0.0147684	antisense_RNA	1.14843
ENSG00000161714	PLCD3	1.0529	1.74284	0.604128	0.0185217	0.040351	protein_coding	1.10756
ENSG00000278017	AC064801.1	0.680191	2.65239	0.256445	0.0428403	0.0228024	antisense_RNA	1.09558
ENSG00000166822	TMEM170A	1.27686	0.801174	1.59373	-0.0107426	0.0166388	protein_coding	1.01725
ENSG00000284138	AC099795.2	1.15428	1.88462	0.612473	0.0452067	0.0269929	processed_pseudogene	1.01457
ENSG00000180739	S1PR5	0.425888	3.5255	0.120802	0.0504869	0.0273138	protein_coding	0.985474
ENSG00000166068	SPRED1	1.07693	0.678087	1.58819	-0.014181	0.0146922	protein_coding	0.978592
ENSG00000101198	NKAIN4	0.98063	0.478635	2.04881	-0.0194357	0.0127569	protein_coding	0.919762
ENSG00000276653	RN7SL856P	0.745479	1.97619	0.37723	0.052287	0.0419244	misc_RNA	0.91705
ENSG00000127990	SGCE	1.00884	0.585809	1.72213	-0.0181987	0.000202475	protein_coding	0.914755
ENSG00000205363	C15orf59	1.25265	0.741256	1.6899	-0.0168005	0.032084	protein_coding	0.914395
ENSG00000256399	AC079866.1	1.59004	0.927135	1.715	0.0378864	0.0412358	processed_pseudogene	0.89335
ENSG00000197798	FAM118B	0.833732	0.535332	1.55741	-0.0156554	0.00293583	protein_coding	0.889556
ENSG00000160097	FNDC5	1.10934	0.577047	1.92244	-0.0142366	0.035857	protein_coding	0.868056
ENSG00000205269	TMEM170B	0.885444	0.551237	1.60629	-0.0167883	0.00432496	protein_coding	0.86316
ENSG00000156804	FBXO32	0.277679	0.859754	0.322975	0.0246324	0.0106307	protein_coding	0.841427
ENSG00000075426	FOSL2	0.538455	1.0559	0.50995	0.0412703	0.0362301	protein_coding	0.829614
ENSG00000011201	ANOS1	0.888256	0.418312	2.12343	-0.0196339	0.00884222	protein_coding	0.813253
ENSG00000203397	AL139400.1	1.27795	2.21067	0.578084	0.0491472	0.0498683	processed_pseudogene	0.789983
ENSG00000153822	KCNJ16	0.579791	0.284714	2.0364	-0.03847	8.42777e-05	protein_coding	0.78181
ENSG00000140157	NIPA2	0.756325	0.474035	1.5955	-0.0139636	0.00251489	protein_coding	0.768297
ENSG00000213755	AC093270.1	1.47768	0.832527	1.77494	0.0643049	0.00267433	processed_pseudogene	0.742422
ENSG00000166592	RRAD	1.11406	2.46585	0.451798	0.0767507	0.0184515	protein_coding	0.722993
ENSG00000226533	BTBD9-AS1	0.838371	1.28277	0.653561	0.0401056	0.0188847	antisense_RNA	0.716942
ENSG00000169313	P2RY12	0.476699	0.317488	1.50147	-0.030317	0.0393355	protein_coding	0.709566
ENSG00000216657	GLRX3P2	0.609593	0.316424	1.92651	-0.0453052	0.000111506	processed_pseudogene	0.700906
ENSG00000100532	CGRRF1	0.649789	0.413326	1.5721	-0.0233075	0.00120315	protein_coding	0.697087
ENSG00000171016	PYGO1	0.769517	0.408995	1.88148	-0.0117691	0.0418391	protein_coding	0.69475
ENSG00000005884	ITGA3	0.221013	0.368097	0.600421	-0.0253047	0.0347518	protein_coding	0.658559
ENSG00000088766	CRLS1	0.681873	0.42964	1.58708	-0.0161058	0.00322109	protein_coding	0.658162
ENSG00000182704	TSKU	0.911039	0.421699	2.1604	-0.0235743	0.0478292	protein_coding	0.641347
ENSG00000179796	LRRC3B	0.92449	0.528499	1.74928	-0.0337714	0.00120315	protein_coding	0.636251
ENSG00000007944	MYLIP	0.492344	0.772653	0.637213	0.0208572	0.0269929	protein_coding	0.63213
ENSG00000142583	SLC2A5	0.584807	0.251362	2.32655	-0.0210907	0.0322857	protein_coding	0.616324
ENSG00000162728	KCNJ9	0.539114	1.05388	0.511552	0.0300919	0.0482664	protein_coding	0.616137
ENSG00000271991	AC013400.1	0.344673	0.715733	0.481567	0.0454336	0.0486086	lincRNA	0.600258
ENSG00000280392	AC007496.3	0.646046	1.04859	0.616107	0.0335722	0.00762765	TEC	0.593794
ENSG00000168743	NPNT	0.110439	0.071645	1.54148	-0.0585609	0.000625772	protein_coding	0.593516
ENSG00000239911	PRKAG2-AS1	0.378072	0.577115	0.655107	0.0337562	0.0225431	antisense_RNA	0.5801
ENSG00000279171	AC006065.6	0.547645	0.106598	5.1375	-0.0848513	0.00175188	TEC	0.576234
ENSG00000178537	SLC25A20	0.60029	0.359183	1.67126	-0.0161256	0.0316006	protein_coding	0.574361
ENSG00000090339	ICAM1	0.183467	0.922147	0.198957	0.0446129	0.021507	protein_coding	0.570215
ENSG00000139291	TMEM19	0.630905	0.366538	1.72125	-0.0119406	0.0322105	protein_coding	0.569412
ENSG00000234290	AC116366.1	0.443821	0.900225	0.493011	0.0486698	0.00368887	antisense_RNA	0.552644
ENSG00000164342	TLR3	0.526957	0.321158	1.6408	-0.0189298	0.0067151	protein_coding	0.551138
ENSG00000274403	AC090510.2	0.376451	0.711491	0.529102	0.0460523	0.0269955	antisense_RNA	0.547977
ENSG00000280300	AC117503.5	0.250609	0.803618	0.311851	0.0564807	0.0358975	TEC	0.54341
ENSG00000184113	CLDN5	0.133237	0.239072	0.557309	-0.0436912	0.0257936	protein_coding	0.538545
ENSG00000272854	AC004839.1	0.428152	0.790821	0.541401	0.0440887	0.0382125	antisense_RNA	0.53135
ENSG00000280339	AP001528.3	0.59224	0.889873	0.665533	0.0327419	0.0432522	TEC	0.523504
ENSG00000189420	ZFP92	0.733177	0.260827	2.81097	-0.0250545	0.00589667	protein_coding	0.511402
ENSG00000196136	SERPINA3	0.329526	0.704177	0.467959	0.0816343	0.00337888	protein_coding	0.51093
ENSG00000175592	FOSL1	0.172267	0.800702	0.215145	0.0590941	0.0286144	protein_coding	0.501635
ENSG00000224887	AL513318.1	0.569	0.364602	1.56061	-0.0301945	0.0319644	processed_pseudogene	0.486724
ENSG00000158201	ABHD3	0.382259	0.238052	1.60578	-0.0228355	0.00299005	protein_coding	0.482128
ENSG00000177469	CAVIN1	0.0903052	0.525978	0.17169	0.034028	0.0408676	protein_coding	0.478457
ENSG00000250790	AC127070.3	0.424452	0.245352	1.72997	-0.036748	0.00698145	lincRNA	0.476454
ENSG00000138463	DIRC2	0.561417	0.313999	1.78796	-0.0182934	0.00074793	protein_coding	0.475175
ENSG00000254648	AP000911.3	0.145892	0.81391	0.179248	0.0932038	0.00513647	lincRNA	0.472587
ENSG00000259869	AL022344.2	0.644245	0.158092	4.07513	-0.0537325	0.0465912	lincRNA	0.466134
ENSG00000279416	AC099689.1	0.462474	0.821247	0.563136	0.0495636	0.0498683	TEC	0.456225
ENSG00000168334	XIRP1	0.824928	0.222437	3.70859	0.0761717	0.000265653	protein_coding	0.449164
ENSG00000162772	ATF3	0.224928	0.45805	0.491056	0.0505392	0.0377106	protein_coding	0.439586
ENSG00000165323	FAT3	0.475703	0.250424	1.89959	-0.0182809	0.00939158	protein_coding	0.43412
ENSG00000222046	DCDC2B	0.369168	0.663156	0.556684	0.0208293	0.0356914	protein_coding	0.42825
ENSG00000196376	SLC35F1	0.315457	0.19989	1.57815	-0.0239982	0.0022501	protein_coding	0.421168
ENSG00000279255	Z97653.2	0.182602	0.594598	0.307102	0.0547694	0.00240355	TEC	0.41674
ENSG00000124216	SNAI1	0.559687	0.909132	0.615628	0.065028	1.59946e-05	protein_coding	0.414209
ENSG00000204572	KRTAP5-10	0.948785	0.473966	2.0018	0.0415624	0.0255626	protein_coding	0.411397
ENSG00000230316	FEZF1-AS1	0.630799	0.291795	2.16179	0.0642625	0.00252718	antisense_RNA	0.404595
ENSG00000240738	AF279873.2	0.569311	1.48873	0.382413	0.085342	0.00622667	processed_pseudogene	0.396409
ENSG00000196668	LINC00173	0.402631	0.909165	0.442858	0.0473768	0.00124553	processed_transcript	0.39423
ENSG00000101204	CHRNA4	0.854867	0.38191	2.2384	0.0362696	0.0203488	protein_coding	0.381674
ENSG00000101335	MYL9	0.136177	0.463155	0.294021	0.0502175	0.0114906	protein_coding	0.381427
ENSG00000142173	COL6A2	0.0401247	0.142971	0.280649	0.0645875	0.0418461	protein_coding	0.38131
ENSG00000157851	DPYSL5	0.079861	0.165613	0.482215	-0.0542165	0.00026354	protein_coding	0.373315
ENSG00000115457	IGFBP2	0.0409631	0.00295467	13.8639	-0.0756192	0.00502737	protein_coding	0.369047
ENSG00000122884	P4HA1	0.463095	0.276718	1.67352	-0.012931	0.0315038	protein_coding	0.366742
ENSG00000127472	PLA2G5	0.30415	0.193261	1.57378	-0.0314767	0.00120315	protein_coding	0.364491
ENSG00000136244	IL6	0.276222	0.659577	0.418787	0.103708	4.45194e-05	protein_coding	0.364486
ENSG00000164972	C9orf24	0.568227	0.323829	1.75471	0.0328535	0.021507	protein_coding	0.358672
ENSG00000143507	DUSP10	0.185034	0.459594	0.402603	0.0353632	0.0289827	protein_coding	0.352766
ENSG00000235109	ZSCAN31	1.01651	0.448186	2.26806	0.0223595	0.0415589	protein_coding	0.342493
ENSG00000231449	AC097359.1	0.693191	0.435915	1.5902	0.0759354	0.00704186	processed_pseudogene	0.341482
ENSG00000106772	PRUNE2	0.192709	0.533942	0.360917	0.0320594	0.0122323	protein_coding	0.334507
ENSG00000267980	AC007292.1	0.246174	0.387066	0.636001	0.0412505	0.0290861	antisense_RNA	0.332926
ENSG00000232273	FTH1P1	0.234472	0.711438	0.329575	0.0582984	0.0496953	processed_pseudogene	0.330085
ENSG00000171488	LRRC8C	0.243903	0.127367	1.91497	-0.0323791	0.00074793	protein_coding	0.324486
ENSG00000239881	AC003982.1	0.269486	0.409381	0.658278	0.034399	0.048116	transcribed_processed_pseudogene	0.310934
ENSG00000136918	WDR38	0.114387	0.267352	0.427852	0.0739792	0.00186577	protein_coding	0.310401
ENSG00000147459	DOCK5	0.364035	0.574199	0.633987	0.0646515	0.000202475	protein_coding	0.294826
ENSG00000238199	UBE2V2P3	0.186848	0.312299	0.5983	0.0496344	0.0342248	processed_pseudogene	0.293859
ENSG00000228354	AL450023.1	0.281791	0.144302	1.95279	-0.0292112	0.0374488	processed_pseudogene	0.29183
ENSG00000132321	IQCA1	0.606845	0.387217	1.5672	0.0303063	0.015264	protein_coding	0.291247
ENSG00000236494	AC008080.4	0.0977171	0.23525	0.415376	-0.0505946	0.0101518	lincRNA	0.288426
ENSG00000258244	AC069240.2	0.212313	0.340712	0.623146	-0.058474	0.0455678	processed_pseudogene	0.283753
ENSG00000181541	MAB21L2	0.140499	0.611253	0.229855	0.0648381	0.0289052	protein_coding	0.283361
ENSG00000257605	AC073611.1	0.22197	0.382299	0.580618	0.0292548	0.0465912	antisense_RNA	0.282091
ENSG00000226751	AF127936.1	0	0.100542	0	-0.067758	0.0106307	lincRNA	0.271406
ENSG00000204536	CCHCR1	0.379146	0.224679	1.6875	0.0223034	0.0396515	protein_coding	0.270666
ENSG00000262420	AC007613.1	0.29747	0.479255	0.620693	0.0391136	0.0394109	antisense_RNA	0.267258
ENSG00000134061	CD180	0.287429	0.172199	1.66917	-0.0312867	0.0193911	protein_coding	0.267116
ENSG00000248206	AC074194.1	0.204292	0.512536	0.398591	0.0595441	0.0320448	sense_intronic	0.266719
ENSG00000142700	DMRTA2	0.0319174	0.0204236	1.56277	-0.0732425	0.0273138	protein_coding	0.264691
ENSG00000151023	ENKUR	0.237276	0.14505	1.63582	-0.0244228	0.00631068	protein_coding	0.263
ENSG00000239713	APOBEC3G	0.224323	0.388865	0.576867	0.0225749	0.0474929	protein_coding	0.261843
ENSG00000144057	ST6GAL2	0.193707	0.0997249	1.94241	-0.0234822	0.00074793	protein_coding	0.260138
ENSG00000230046	BIRC6-AS1	0.341119	0.209721	1.62653	0.0465071	0.0457757	antisense_RNA	0.258141
ENSG00000272540	AL662797.3	0.224629	0.359695	0.6245	0.0607959	0.0394236	antisense_RNA	0.242608
ENSG00000205903	ZNF316	0.192441	0.296944	0.648072	0.0233396	0.0070042	protein_coding	0.236539
ENSG00000242276	RPL5P3	0.43185	0.0643676	6.70912	-0.0570461	0.0380281	processed_pseudogene	0.231921
ENSG00000273381	AL158071.4	0.120761	0.353103	0.342	0.0423176	0.01982	lincRNA	0.225224
ENSG00000166923	GREM1	0.119116	0.647271	0.184028	0.0755747	0.0387307	protein_coding	0.224461
ENSG00000197361	FBXL22	0.229848	0.366306	0.627476	0.0231541	0.0316006	protein_coding	0.223415
ENSG00000123130	ACOT9	0.232701	0.14862	1.56574	-0.0168435	0.000265653	protein_coding	0.220081
ENSG00000226567	LINC00606	0.27606	0.124395	2.21922	-0.0456956	0.0044876	lincRNA	0.21955
ENSG00000007237	GAS7	0.127067	0.428014	0.296877	0.0289289	0.0266188	protein_coding	0.217516
ENSG00000159588	CCDC17	0.128811	0.25776	0.499734	0.0367295	0.034488	protein_coding	0.216523
ENSG00000141338	ABCA8	0.105622	0.367402	0.287485	0.0536637	0.0266769	protein_coding	0.21296
ENSG00000278922	AC002310.6	0.154913	0.239645	0.646426	0.0415914	0.0496953	TEC	0.212037
ENSG00000110195	FOLR1	0.286258	0.146068	1.95976	0.0332434	0.0385279	protein_coding	0.210565
ENSG00000163520	FBLN2	0.0670285	0.0251279	2.66749	-0.0518855	0.0109797	protein_coding	0.208545
ENSG00000255561	FDXACB1	0.249321	0.134148	1.85856	-0.0191813	0.0406973	protein_coding	0.202324
ENSG00000185610	DBX2	0.131721	0.0759858	1.7335	-0.0276468	0.0013465	protein_coding	0.199509
ENSG00000144724	PTPRG	0.188098	0.113916	1.6512	-0.0225351	0.000206284	protein_coding	0.19566
ENSG00000256577	AC007406.4	0.0480403	0.426964	0.112516	0.0953151	0.00744322	antisense_RNA	0.192088
ENSG00000169851	PCDH7	0.241064	0.146	1.65113	-0.0156513	0.022921	protein_coding	0.192086
ENSG00000261115	TMEM178B	0.199874	0.129528	1.54309	-0.0142617	0.00162059	protein_coding	0.190316
ENSG00000258559	AC005519.2	0.186037	0.297809	0.624686	0.0268546	0.0413874	sense_overlapping	0.189443
ENSG00000274895	AC011700.1	0.14058	0.253278	0.555044	0.0556185	0.0316226	antisense_RNA	0.1889
ENSG00000114737	CISH	0.0738795	0.230879	0.319992	0.0595839	0.015318	protein_coding	0.181374
ENSG00000128342	LIF	0.0181539	0.406002	0.0447138	0.10723	0.000255692	protein_coding	0.179479
ENSG00000230513	THAP7-AS1	0.120866	0.231435	0.522248	0.0265308	0.0200963	antisense_RNA	0.17929
ENSG00000178821	TMEM52	0.406029	0.255883	1.58677	0.0914992	0.0019928	protein_coding	0.179268
ENSG00000233864	TTTY15	0.00241348	0.176796	0.0136512	-0.0604034	0.0415589	lincRNA	0.175984
ENSG00000133067	LGR6	0.0696546	0.0190925	3.64827	-0.062979	0.00267433	protein_coding	0.172169
ENSG00000145194	ECE2	0.19699	0.336523	0.58537	0.0349528	0.00074793	protein_coding	0.171493
ENSG00000178445	GLDC	0.195384	0.12568	1.55461	-0.0130806	0.00529221	protein_coding	0.170283
ENSG00000147571	CRH	0.0153992	0.0630046	0.244414	-0.0643139	0.0408776	protein_coding	0.170037
ENSG00000145569	FAM105A	0.104868	0.0472221	2.22075	-0.027714	0.0342248	protein_coding	0.169725
ENSG00000167549	CORO6	0.121159	0.356137	0.340203	0.0338249	0.0127569	protein_coding	0.166066
ENSG00000111664	GNB3	0.122871	0.228762	0.537111	0.0474286	0.0083175	protein_coding	0.165665
ENSG00000279791	AC018892.3	0.492507	0.286665	1.71806	0.0548864	0.0352835	TEC	0.163939
ENSG00000146938	NLGN4X	0.168161	0.109854	1.53076	-0.0143491	0.0159365	protein_coding	0.162324
ENSG00000196155	PLEKHG4	0.346441	0.162462	2.13244	0.0461386	0.0123343	protein_coding	0.159615
ENSG00000187123	LYPD6	0.169581	0.107548	1.57679	-0.0161323	0.0147048	protein_coding	0.158081
ENSG00000243649	CFB	0.0937471	0.28112	0.333477	0.0305045	0.0441566	protein_coding	0.146214
ENSG00000230587	AC093609.1	0.126423	0.198381	0.637273	0.0314177	0.0396984	lincRNA	0.142637
ENSG00000124466	LYPD3	0.203907	0.363605	0.560792	0.0624804	0.00142304	protein_coding	0.142445
ENSG00000242600	MBL1P	0.132378	0.311039	0.425599	0.0555414	0.0415589	transcribed_unitary_pseudogene	0.139366
ENSG00000152495	CAMK4	0.150187	0.0697387	2.15357	-0.0215633	0.00717725	protein_coding	0.136753
ENSG00000260460	AL365181.1	0.150652	0.292941	0.514275	0.0604367	0.0328068	lincRNA	0.136127
ENSG00000122367	LDB3	0.0960223	0.262297	0.366082	0.0379287	0.047413	protein_coding	0.135752
ENSG00000232860	SMG7-AS1	0.113515	0.232904	0.48739	0.026653	0.0333797	processed_transcript	0.135077
ENSG00000159231	CBR3	0.134875	0.0895834	1.50558	-0.0401702	6.24114e-05	protein_coding	0.132336
ENSG00000135722	FBXL8	0.359424	0.233438	1.5397	0.0576878	0.00290726	protein_coding	0.132275
ENSG00000120708	TGFBI	0.00709418	0.0607306	0.116814	-0.0516526	0.0203268	protein_coding	0.131886
ENSG00000163545	NUAK2	0.0572994	0.210597	0.27208	0.0384479	0.0200584	protein_coding	0.130725
ENSG00000249852	AC145676.1	0.0273341	0.15589	0.175342	0.0831957	0.0226737	TEC	0.126371
ENSG00000233693	AL357568.1	0.10461	0.229394	0.45603	0.0525251	0.0112459	antisense_RNA	0.126333
ENSG00000183111	ARHGEF37	0.138177	0.23912	0.577854	0.0384794	0.00126459	protein_coding	0.125928
ENSG00000176399	DMRTA1	0.262172	0.167779	1.5626	0.0377969	0.0338123	protein_coding	0.125236
ENSG00000092208	GEMIN2	0.12529	0.0649488	1.92905	-0.0164773	0.0286144	protein_coding	0.123646
ENSG00000187398	LUZP2	0.0308557	0.0171447	1.79972	-0.0510859	0.000265653	protein_coding	0.121852
ENSG00000111181	SLC6A12	0.0654703	0.302404	0.2165	0.0409656	0.00687119	protein_coding	0.120583
ENSG00000049449	RCN1	0.118695	0.0740558	1.60278	-0.0176866	0.00366914	protein_coding	0.11989
ENSG00000161958	FGF11	0.0790302	0.14486	0.545564	0.0360791	0.0230756	protein_coding	0.119715
ENSG00000164920	OSR2	0.00603857	0.0231387	0.260972	0.0837	0.0131265	protein_coding	0.119597
ENSG00000124731	TREM1	0.133531	0.0830335	1.60816	0.0715442	0.000724162	protein_coding	0.114028
ENSG00000120875	DUSP4	0.0531903	0.10426	0.510171	0.0463798	0.0449474	protein_coding	0.113718
ENSG00000013588	GPRC5A	0.0336472	0.146408	0.229818	0.0754114	0.00304427	protein_coding	0.11317
ENSG00000108342	CSF3	0.028448	0.219106	0.129837	0.0966307	0.0203488	protein_coding	0.112775
ENSG00000187479	C11orf96	0.0401276	0.133751	0.300018	0.0689773	0.000913634	protein_coding	0.11144
ENSG00000172572	PDE3A	0.135815	0.0789967	1.71925	-0.0180907	0.0209364	protein_coding	0.109686
ENSG00000173627	APOBEC4	0.111144	0.17941	0.619497	0.05085	0.00830369	protein_coding	0.108775
ENSG00000155621	C9orf85	0.14676	0.0882732	1.66257	-0.0126921	0.027034	protein_coding	0.108601
ENSG00000159433	STARD9	0.0935914	0.151743	0.616777	0.0187114	0.027034	protein_coding	0.107956
ENSG00000144354	CDCA7	0.05666	0.0237765	2.38303	0.0569684	0.0462451	protein_coding	0.106241
ENSG00000145431	PDGFC	0.116578	0.0688222	1.69391	-0.0157096	0.0102968	protein_coding	0.106063
ENSG00000152782	PANK1	0.101931	0.0559301	1.82247	-0.0199799	0.00784999	protein_coding	0.104832
ENSG00000224924	LINC00320	0.0390232	0.31792	0.122745	0.0447363	0.0363372	lincRNA	0.104191
ENSG00000135750	KCNK1	0.017531	0.0340759	0.514469	-0.0690144	0.00203689	protein_coding	0.101746
ENSG00000110934	BIN2	0.0406573	0.0671995	0.605024	-0.02709	0.0427887	protein_coding	0.0993816
ENSG00000152689	RASGRP3	0.04177	0.236481	0.176632	0.0351561	0.0427835	protein_coding	0.0983622
ENSG00000214331	AC009053.1	0.0601467	0.127101	0.47322	0.0207966	0.0323982	transcribed_unprocessed_pseudogene	0.0979032
ENSG00000261501	AC079341.1	0.109636	0.269186	0.407285	0.0739271	0.0338123	lincRNA	0.0974542
ENSG00000228261	AL162742.1	0.00639656	0.113269	0.0564721	0.0619145	0.0200318	lincRNA	0.0963762
ENSG00000150201	FXYD4	0.106778	0.206208	0.517817	0.07487	0.0257533	protein_coding	0.0962232
ENSG00000121068	TBX2	0.0395326	0.168232	0.234988	0.0827027	0.000609774	protein_coding	0.095654
ENSG00000147889	CDKN2A	0.0317494	0.0961959	0.330049	0.0607165	0.00432496	protein_coding	0.095266
ENSG00000246334	PRR7-AS1	0.0866402	0.150935	0.574023	0.03758	0.013468	antisense_RNA	0.0951637
ENSG00000146352	CLVS2	0.0841193	0.154742	0.543612	0.0560401	0.000133373	protein_coding	0.0941667
ENSG00000151474	FRMD4A	0.108471	0.0690975	1.56983	-0.0248954	0.00277957	protein_coding	0.090438
ENSG00000147255	IGSF1	0.0778912	0.0367302	2.12063	-0.0266826	0.0110592	protein_coding	0.0896679
ENSG00000175267	VWA3A	0.0594107	0.116051	0.511937	0.0582538	0.000206284	protein_coding	0.087071
ENSG00000170703	TTLL6	0.017021	0.0307373	0.553756	-0.0560374	0.00120315	protein_coding	0.0870373
ENSG00000260742	AC009962.1	0.0403537	0.102559	0.393468	0.0625031	0.0130227	antisense_RNA	0.0853118
ENSG00000109738	GLRB	0.0873833	0.0443898	1.96854	-0.0134522	0.040174	protein_coding	0.0847972
ENSG00000204860	FAM201A	0	0.104047	0	-0.0514668	0.0483687	antisense_RNA	0.0812116
ENSG00000273002	AL355388.2	0.0222131	0.0777836	0.285575	0.0795697	0.0096634	antisense_RNA	0.0796595
ENSG00000142627	EPHA2	0.06323	0.0956343	0.661164	0.0343501	0.0318451	protein_coding	0.0795546
ENSG00000163618	CADPS	0.0285939	0.0521728	0.54806	-0.0356892	0.00125649	protein_coding	0.0794686
ENSG00000255998	AC069235.1	0.0834712	0.0403678	2.06777	-0.0522665	0.0198303	lincRNA	0.0757826
ENSG00000280007	AC008079.2	0.0448444	0.105325	0.425772	0.0316282	0.0167242	antisense_RNA	0.0744832
ENSG00000213023	SYT3	0.088905	0.0496934	1.78907	-0.0308229	0.046806	protein_coding	0.0740382
ENSG00000261123	AC009065.5	0.0430311	0.17583	0.244731	0.0790841	0.00366914	sense_intronic	0.073156
ENSG00000157653	C9orf43	0.145769	0.092979	1.56776	0.0291554	0.0306268	protein_coding	0.0728491
ENSG00000215174	NLRP2B	0.0601578	0.193766	0.310466	0.0609316	0.0350627	protein_coding	0.0723925
ENSG00000103241	FOXF1	0.0237697	0.0637755	0.372709	0.102573	0.0280929	protein_coding	0.071924
ENSG00000249846	LINC02021	0.0574485	0.0926591	0.619998	0.0335078	0.0391684	lincRNA	0.0717952
ENSG00000153707	PTPRD	0.0187241	0.041457	0.451651	-0.0295754	0.0303289	protein_coding	0.0681636
ENSG00000130513	GDF15	0.0125127	0.0301025	0.415669	0.0827976	0.00634645	protein_coding	0.0672923
ENSG00000267262	AC011444.2	0.0672298	0.122211	0.550113	0.0403559	0.0163784	antisense_RNA	0.0659327
ENSG00000115523	GNLY	0.0825281	0.180674	0.45678	0.0966675	0.00799533	protein_coding	0.063382
ENSG00000075073	TACR2	0.0723521	0.172011	0.420626	0.0288434	0.042537	protein_coding	0.0630114
ENSG00000250284	AC109439.2	0	0.000655735	0	-0.128954	7.32044e-09	lincRNA	0.062679
ENSG00000254431	AC084083.1	0.06755	0.174661	0.386749	0.0571878	0.0491428	antisense_RNA	0.0624036
ENSG00000146242	TPBG	0.0226316	0.0425925	0.531352	0.0757738	0.0102968	protein_coding	0.0620232
ENSG00000179111	HES7	0.0758809	0.141021	0.538083	0.0583121	0.045534	protein_coding	0.0613902
ENSG00000101213	PTK6	0.0536943	0.115133	0.466369	0.0446422	0.00563807	protein_coding	0.0606263
ENSG00000230068	CDC42-IT1	0.0409662	0.085662	0.47823	0.0619842	0.0244107	sense_intronic	0.0594977
ENSG00000232406	AL121895.1	0.0261354	0.104807	0.249367	0.0650033	0.00884222	antisense_RNA	0.0594495
ENSG00000166501	PRKCB	0.0250841	0.040362	0.621478	-0.0308296	0.00760224	protein_coding	0.0592737
ENSG00000143412	ANXA9	0.0433279	0.0853503	0.507648	0.0260723	0.0265667	protein_coding	0.0589307
ENSG00000099338	CATSPERG	0.0494926	0.105252	0.470231	0.0356271	0.0013465	protein_coding	0.0567972
ENSG00000204334	ERICH2	0.0646284	0.0383148	1.68678	-0.0331048	0.0171342	protein_coding	0.0567053
ENSG00000081479	LRP2	0.0148907	0.134926	0.110362	0.0865622	0.000614794	protein_coding	0.0561867
ENSG00000152763	WDR78	0.0426747	0.0677989	0.629431	0.0203647	0.020635	protein_coding	0.0545043
ENSG00000104804	TULP2	0.0554396	0.0892878	0.620909	0.0628397	0.0013465	protein_coding	0.0534537
ENSG00000162641	AKNAD1	0.0241012	0.0466523	0.516615	0.0393553	0.0083175	protein_coding	0.0528384
ENSG00000171723	GPHN	0.0596322	0.0394242	1.51258	-0.0100491	0.0181958	protein_coding	0.0523209
ENSG00000196154	S100A4	0.0643902	0.105597	0.609771	0.066343	0.0181958	protein_coding	0.0520217
ENSG00000179546	HTR1D	0.00820449	0.0446778	0.183637	0.074075	0.0459315	protein_coding	0.0510903
ENSG00000128610	FEZF1	0.10153	0.0591056	1.71777	0.0612732	0.0283753	protein_coding	0.0503648
ENSG00000156687	UNC5D	0.0309858	0.0113743	2.72421	-0.0415136	0.00100045	protein_coding	0.0501532
ENSG00000256128	LINC00944	0.0468975	0.0160311	2.92541	-0.0698802	7.812e-05	lincRNA	0.049409
ENSG00000284640	AL590434.1	0.0333843	0.0552704	0.604018	0.0944666	0.0156038	lincRNA	0.0483208
ENSG00000164023	SGMS2	0.0308807	0.0805469	0.383388	0.0262592	0.0401487	protein_coding	0.0470848
ENSG00000130707	ASS1	0.0725867	0.120417	0.602795	0.0420994	0.0305208	protein_coding	0.0469077
ENSG00000172771	EFCAB12	0.0694829	0.0460637	1.50841	0.0440559	0.0255626	protein_coding	0.0456989
ENSG00000154102	C16orf74	0.0525053	0.0281314	1.86643	-0.0377032	0.000681985	protein_coding	0.0451053
ENSG00000225057	AC012485.1	0.0616344	0.0339811	1.81378	0.0378891	0.0400034	processed_transcript	0.0445358
ENSG00000160229	ZNF66	0.0484816	0.0315019	1.53901	0.0290555	0.047413	protein_coding	0.0433573
ENSG00000273771	AC024337.2	0.0883533	0.0277551	3.18332	0.144525	0.0209364	lincRNA	0.0424643
ENSG00000204446	C9orf170	0.022064	0.0809474	0.272572	0.0531686	0.0113718	lincRNA	0.0424487
ENSG00000061337	LZTS1	0.00754642	0.0260422	0.289777	0.0459238	0.0327348	protein_coding	0.0421944
ENSG00000150995	ITPR1	0.0324802	0.0540754	0.600646	0.019215	0.0152313	protein_coding	0.0414657
ENSG00000147697	GSDMC	0.0303906	0.0109551	2.7741	-0.0528035	0.00871224	protein_coding	0.0413162
ENSG00000102554	KLF5	0.0129991	0.0243091	0.53474	0.0651545	0.0128559	protein_coding	0.0401228
ENSG00000117594	HSD11B1	0.0288228	0.104729	0.275214	0.103098	0.00358652	protein_coding	0.0399563
ENSG00000174576	NPAS4	0.0422572	0.0748386	0.564645	0.0897375	0.0184793	protein_coding	0.0369428
ENSG00000197614	MFAP5	0.0818538	0.0404039	2.02589	0.0564308	0.00830369	protein_coding	0.0365369
ENSG00000168477	TNXB	0.0209595	0.0381066	0.550022	0.0398274	0.00989216	protein_coding	0.0365173
ENSG00000134339	SAA2	0.0107488	0.0969898	0.110824	0.0831546	0.0183335	protein_coding	0.0363673
ENSG00000267549	AC006116.8	0.0791237	0.0476435	1.66075	0.0278329	0.040351	antisense_RNA	0.0359537
ENSG00000189350	TOGARAM2	0.0795165	0.046823	1.69823	0.0507016	0.00251489	protein_coding	0.0358263
ENSG00000225860	LINC02072	0.0158822	0.0975364	0.162833	0.13349	0.0127263	lincRNA	0.034208
ENSG00000183850	ZNF730	0.0387941	0.0133646	2.90276	-0.0287126	0.00350093	protein_coding	0.0323882
ENSG00000261150	EPPK1	0.074316	0.0408416	1.81961	0.0439082	0.0185333	protein_coding	0.0317317
ENSG00000135636	DYSF	0.0132884	0.0589999	0.225228	0.0796012	0.000174894	protein_coding	0.0315001
ENSG00000283897	AC011416.4	0.0174117	0.0506266	0.343924	0.048954	0.042537	lincRNA	0.0293862
ENSG00000206028	Z99774.1	0.0507942	0.104557	0.485802	0.0855793	0.0294677	lincRNA	0.0291434
ENSG00000121207	LRAT	0.0730057	0.0343069	2.12802	0.0639121	0.0104366	protein_coding	0.0290604
ENSG00000157856	DRC1	0.0126863	0.0196961	0.644102	0.0702951	0.00142304	protein_coding	0.0287017
ENSG00000245748	AC097382.2	0.0507274	0.0311026	1.63097	0.0394243	0.0193775	antisense_RNA	0.0285759
ENSG00000230613	HM13-AS1	0.00566932	0.0453032	0.125142	0.0697587	0.0232572	antisense_RNA	0.0282314
ENSG00000102287	GABRE	0.0171524	0.0320577	0.53505	0.0752048	0.00316926	protein_coding	0.0277553
ENSG00000183662	FAM19A1	0.0189317	0.00964352	1.96315	-0.0346848	0.00035973	protein_coding	0.0276077
ENSG00000131831	RAI2	0.0120805	0.0256646	0.470707	-0.0270836	0.0326691	protein_coding	0.0274481
ENSG00000126562	WNK4	0.0115329	0.0294667	0.391389	0.0592828	0.0067515	protein_coding	0.0273507
ENSG00000228382	ITPKB-IT1	0.0297742	0.0556452	0.535073	0.0609867	0.000874026	sense_intronic	0.0262326
ENSG00000205424	AL592528.1	0	0.025377	0	0.0801826	0.0278799	antisense_RNA	0.0256594
ENSG00000049283	EPN3	0.0189385	0.052589	0.360124	0.0471294	0.0417076	protein_coding	0.0249918
ENSG00000165124	SVEP1	0.00674819	0.0469243	0.14381	0.0580131	0.00421663	protein_coding	0.0246004
ENSG00000176204	LRRTM4	0.0205627	0.00787131	2.61236	-0.0340605	0.00927364	protein_coding	0.0240044
ENSG00000258101	AC010173.1	0.0124587	0.0229537	0.542777	0.0436757	0.0417103	antisense_RNA	0.0237073
ENSG00000184956	MUC6	0.018477	0.0300244	0.615401	0.0526466	0.00251489	protein_coding	0.0214575
ENSG00000186510	CLCNKA	0.0113673	0.0363227	0.312952	0.06884	0.0390985	protein_coding	0.0207651
ENSG00000185585	OLFML2A	0.0105563	0.0227116	0.464795	0.0664293	0.0187753	protein_coding	0.0205768
ENSG00000281207	SLFNL1-AS1	0.0136627	0.0329427	0.414743	0.0435179	0.0218211	antisense_RNA	0.0200846
ENSG00000107438	PDLIM1	0.000589291	0.00685199	0.0860028	0.0698913	0.0440926	protein_coding	0.0199433
ENSG00000261386	AC027682.4	0.0148536	0.0231216	0.64241	0.040021	0.0495128	lincRNA	0.0191905
ENSG00000007350	TKTL1	0.00339536	0.0349863	0.0970484	-0.0544435	0.0417343	protein_coding	0.0190349
ENSG00000231769	AL035701.1	0.016082	0.0256152	0.627829	0.0533277	0.0394109	antisense_RNA	0.0189731
ENSG00000230923	LINC00309	0.013235	0.0407127	0.325082	0.0650509	0.0328494	lincRNA	0.0180711
ENSG00000204396	VWA7	0.00308273	0.0199104	0.15483	0.0877965	0.00905148	protein_coding	0.0172697
ENSG00000259577	CERNA1	0.0153988	0.0253263	0.608017	0.0474878	0.0140254	lincRNA	0.0168564
ENSG00000111186	WNT5B	0.0157689	0.00695931	2.26587	-0.0420171	0.0083175	protein_coding	0.0164898
ENSG00000172403	SYNPO2	0.00771202	0.0133092	0.579453	0.0539956	0.00767628	protein_coding	0.0164841
ENSG00000166546	BEAN1	0.0129271	0.022255	0.58086	0.0357374	0.0219736	protein_coding	0.0162791
ENSG00000104415	WISP1	0.0384956	0.0211628	1.81903	0.0586948	0.0239863	protein_coding	0.0155672
ENSG00000273409	AP003481.1	0.0153127	0.0053804	2.84601	-0.0512772	0.00784999	lincRNA	0.0149048
ENSG00000256732	AC006065.4	0.00707353	0.0044759	1.58036	-0.0786545	6.32173e-05	lincRNA	0.0148088
ENSG00000154175	ABI3BP	0.0128879	0.0211528	0.609278	0.0624824	0.000985377	protein_coding	0.0144097
ENSG00000133392	MYH11	0.00727022	0.0470592	0.154491	0.0495392	0.00366914	protein_coding	0.0139871
ENSG00000139173	TMEM117	0.0142678	0.00745673	1.91342	-0.0240059	0.00064037	protein_coding	0.0131575
ENSG00000143365	RORC	0.0375305	0.0168085	2.23284	0.0741625	0.0155396	protein_coding	0.0127813
ENSG00000258256	AC011773.3	0.00270713	0.0260317	0.103993	0.056437	0.0280929	antisense_RNA	0.012705
ENSG00000197181	PIWIL2	0.00591456	0.0219755	0.269144	0.0503203	0.0203919	protein_coding	0.0124101
ENSG00000281333	AC024941.2	0.00928653	0.0161269	0.575842	0.0952675	0.00332906	antisense_RNA	0.0123193
ENSG00000233593	AL590094.1	0.0133214	0.0227336	0.585977	0.0344498	0.0335798	processed_transcript	0.0122832
ENSG00000240520	UOX	0.00624644	0.0160552	0.389061	0.0407283	0.0434748	transcribed_unitary_pseudogene	0.0120829
ENSG00000112041	TULP1	0.00633378	0.0270096	0.234502	0.0854957	0.0295003	protein_coding	0.0118792
ENSG00000154864	PIEZO2	0.0057099	0.0448197	0.127397	0.102808	0.000206284	protein_coding	0.0115248
ENSG00000146151	HMGCLL1	0.0276971	0.0156235	1.77278	0.0433177	0.0227828	protein_coding	0.0114899
ENSG00000236306	LINC01241	0.0131969	0.0245941	0.536587	0.0529944	0.0385563	lincRNA	0.0110746
ENSG00000204764	RANBP17	0.0104158	0.00542316	1.92062	-0.0339088	0.00935562	protein_coding	0.0107373
ENSG00000277481	PKD1L3	0.011415	0.0182543	0.625334	0.0345094	0.0439747	protein_coding	0.0106202
ENSG00000022556	NLRP2	0.000484285	0.000744384	0.650585	-0.0614295	0.0394109	protein_coding	0.0103591
ENSG00000196557	CACNA1H	0.0104111	0.0193375	0.538391	0.0511248	0.0127569	protein_coding	0.0100272
